# HCMV infection depends on EGLN1-mediated mitochondrial activation to increase dNTP pools for viral DNA replication

**DOI:** 10.1101/2025.10.31.685607

**Authors:** Lucas A Simpson, Diana M Dunn, Wyatt Fales, Zachary J Moore, Jessica H Ciesla, Nicole Waild, Matthew H Raymonda, Isaac S Harris, Joshua Munger

## Abstract

Human cytomegalovirus (HCMV) is a leading cause of congenital infection and morbidity in immunosuppressed populations. Like all viruses, HCMV is an obligate intracellular parasite that extensively remodels host cellular metabolism to support its replication, yet the precise underlying mechanisms and metabolic vulnerabilities remain poorly understood. Using a novel metabolism-focused screening platform, we identified EGLN prolyl hydroxylase activity as critical for HCMV infection. Our studies revealed that HCMV infection depends on EGLN1, which accumulated in mitochondria during infection. Inhibition of EGLN1 expression blocked HCMV-mediated mitochondrial activation, which in turn prevented the production of the dNTP precursors necessary for dNTP pool expansion and viral DNA replication. Further, pharmacological EGLN inhibition attenuated viral infection in a humanized mouse model. Collectively, these data establish EGLN1 as a critical determinant of mitochondrial metabolic remodeling and virally-induced dNTP generation during HCMV infection, highlighting EGLN1 as a promising novel antiviral therapeutic target.
