## Supplemental File 3 for "HCMV infection depends on EGLN1-mediated mitochondrial activation to increase dNTP pools for viral DNA replication"

### Sheet: Table of Contents
Sheet 1: Significantly impacted proteins by adaptaquin treatment during infection.
Gene lists derived from proteomics data and submitted to Enrichr for Reactome 2024 Pathway enrichment analysis. Lists represent differentially expressed proteins identified at specified time points (72 or 24 hpi, respectively). Included genes exhibited statistically significant fold changes greater than 0.6 or less than -0.6 in comparisons between experimental conditions
Sheet 2:
Significantly downregulated Reactome 2024 pathways identified via Enrichr analysis (adjusted p-value < 0.05) following adaptaquin treatment at 72 hours post infection.
Sheet 3:
Significantly upregulated Reactome 2024 pathways identified via Enrichr analysis (adjusted p-value < 0.05) following adaptaquin treatment at 72 hours post infection.
Sheet 4:
Significantly downregulated Reactome 2024 pathways identified via Enrichr analysis (adjusted p-value < 0.05) following adaptaquin treatment at 24 hours post infection.
Sheet 5:
Significantly upregulated Reactome 2024 pathways identified via Enrichr analysis (adjusted p-value < 0.05) following adaptaquin treatment at 24 hours post infection.

### Sheet: Gene Lists - Input into Enrichr
Key:
If "Up", FC is greater than 0.6
If "Down", FC is less than -0.6
All have Pvalue <0.05
H72AQ/H72D	H72AQ/H72D	H24AQ/H24D	H24AQ/H24D	H72D/M48D	H72D/M48D	H24D/M48D	H24D/M48D
UP	DOWN	UP	DOWN	UP	DOWN	UP	DOWN
Gene	Gene	Gene	Gene	Gene	Gene	Gene	Gene
UL16	SPTLC2	gH	SPTLC2	SPTLC2	PRKACA	SPTLC2	SCP
TMEM87A	UL83	DHRS7B	gM	UL83	METAP1	UL83	CVC2
HINT2	TAOK3	SMAP1	TRX2	TAOK3	LPP	TAOK3	EIPR1
EIF4E2	UL99	ATP6V1F	UL119/UL118	UL99	TPP1	UL99	COL4A2
TFRC	TRX1	UL104	SEC11C	TRX1	PTGS1	TRX1	PDS5B
PRRC2A	SCP	UQCRH	STAU2	SCP	MRPS26	UL25	CRYZ
DCTN6	UL25	TRPV2	UL33	UL25	CC2D1A	TRX2	SENP3
RBM4	gM	TYMS	UL52	gM	GPX1	US28	DERL2
PLCG1	TRX2	PLIN2	SEC23B	TRX2	ITGAV	UL44	H1-0
ARFIP2	US28	GSK3A	UL80	US28	PDGFRB	UL103	DPP7
NLE1	UL44	AHNAK2	TRM3	UL44	UHRF1	UL22A	MECP2
PGK1	UL103	IPO8	IDH3G	UL103	DDAH2	UL82	PACSIN3
ODR4	UL22A	ENO2	UL88	UL22A	VPS13C	UL119	GLG1
CLCC1	UL82	RING1	IRS1	UL82	MICAL1	UL24	PDGFRA
LDHA	UL80	EIPR1	GO	UL119/UL118	SLC1A5	UL123	ATP2B4
RNF214	UL40	COL4A2	UL13	UL24	VPS26A	SEC11C	CNN1
ZC3H18	UL84	FAM162A	UL132	UL123	MPRIP	gH	PCOLCE
SQSTM1	TRM3	CCDC58	ERO1B	SEC11C	ADAM9	CDK9	CASP1
RBM28	IDH3G	DCP1A	US12	gH	CSRP2	US22	C5orf51
ADPRHL2	UL69	AVL9	PFDN4	NEC1	SLC35F6	4SV	CSNK1D
ERO1A	US9	DCAF7	PCCB	CDK9	SORBS3	UL96	LANCL2
LARS2	MCP	RUFY1	SRC	US22	TRIOBP	gL	CTSA
UBE2N	UL31	PDS5B	GOLGB1	4 SV	ALG1	REEP4	RAB6B
HEATR3	DBP	LYAR	IFIT2	UL96	CIRBP	STAU2	ANGPTL2
ACSL3	CKAP2	TFRC	CMTR1	gL	PLA2G15	UL94	GALNS
CSTB	UL47	SMC2	TRMT61A	REEP4	HMGA2	UL98	ARGLU1
CYFIP1	UL132	TPX2	3 SV	STAU2	MRC2	ELOVL1	CTNNB1
ACP1	ECM1	UL27	MX1	UL94	STARD3NL	SMIM12	ANPEP
PHAX	EDC3	SMTN	GRPEL1	3 SV	CTSC	UL33	HEXA
SCCPDH	UL76	CRYZ	COA6	UL98	SLC16A1	gB	CYBRD1
VAMP2	UL32	SQOR	HTRA2	ELOVL1	CD46	UL52	ARFGAP1
KDSR	UL48	UBE3C	HIP1	SMIM12	FARP1	SEC23B	DHCR24
PLOD2	RIR1	GUK1	MICU2	UL33	RGS10	UL80	NIPSNAP3A
CHERP	PCCB	FKBP8	GHITM	gB	RAB34	UL40	H1FX
IGF2BP1	SUPV3L1	CCDC86	IFIT1	UL52	COL6A1	UL84	PON2
CNBP	UL97	GET4	FAM136A	SEC23B	PDCD4	UL87	COL5A2
SMNDC1	HSPA4L	GM2A	PMPCA	UL80	HSD17B11	IDH3G	TNC
SLC16A3	ISG15	EMC4	HSPA14	UL40	MYO1B	UL69	GATD1
SLC2A1	ATP6V1F	AFF4	DNAJA1	UL84	GNAI2	UL70	JAM3
H2AFY2	UL104	DDT	CISD1	UL87	EGFR	UL88	H2AFY
EIF1	TBRG4	ENOPH1	ACYP1	TRM3	CYB5R1	US9	DOCK1
GCN1	UL34	TJP2	TRS1	SHMT1	RHOT2	US8	MANBA
OPTN	US14	PLCG1	MAGED1	IDH3G	NNMT	SLC9A3R1	GNS
PPCS	TRM1	PWP1	MRPS21	UL69	TSPAN3	UL112	VAT1L
SRM	CVC2	MICAL2	LGMN	UL70	STRN	UL114	H1-2
P4HA1	MX1	STX3	IFIT3	UL88	PKN2	IRS1	CERS2
PDE12	UL35	EIF2B5	SLC25A13	US9	H1-3	UL29	TGM2
SNRPF	ETFDH	MRPL38	WDFY1	US8	RARS2	DCUN1D5	CTPS2
TRAPPC5	COA6	FKBP14	MAP4	SLC9A3R1	H3-2	UL13	HNRNPH2
APPL1	AIDA	APOO	TMEM126A	UL112/UL113	COL12A1	DBP	COL5A1
SNX9	GLUL	YIPF5	DNAJC1	UL114	CSRP1	CKAP2	ARRB1
CHCHD2	ATP5F1D	PDHB	HSPA1B	MCP	NAGLU	UBE2S	CSE1L
SRSF1	TXNRD2	PGK1	SEPTIN6	IRS1	NUMA1	ERO1B	PCYOX1
TBL2	TRPV2	DPP7	CACYBP	UL31	CRMP1	US12	TUBA1A
PRKAA1	UL43	ARL6IP5	MLF2	GO	HNRNPLL	ULBP2	TPP1
GLB1	US23	RMDN3	EXOSC8	UL29	SMPDL3A	GEMIN4	H1-4
PKM	FAM136A	LMF2	MRPS35	DCUN1D5	ACTA2	ATP1B1	SLC25A12
CD82	SNRPA	UBXN4	DDX24	UL13	NXN	ECM1	TMEM51
NENF	MRPS2	WTAP	NOLC1	DBP	HLA-A	DERL1	BAP18
ADAR	DHX29	LDHA	CYP51A1	CKAP2	CNN2	PFDN4	FBN1
U2AF1	KIF11	DNAJB11	MT-CO2	UL47	FAM49B	UL36	SEPTIN11
PPP1R14B	STXBP1	NEDD4	CYB5A	UBE2S	IFITM3	RIR1	PDGFRB
RCN1	CRIP2	PTGES2	PFDN5	UL132	NUCKS1	UL97	IRF2BPL
SOD2	TYMS	MIF	ACO2	ERO1B	GNA11	SRC	DDAH2
FUBP3	YY1	NDRG1	ACADM	US12	QSOX1	UL16	NCK1
ZNF207	OCRL	APIP	UL17	ULBP2	SUN2	GOLGB1	MICAL1
RPS4Y1	SCFD1	PPAN	TMEM33	GEMIN4	COL18A1	ISG15	PALLD
UBE2O	HSPA14	PDGFRA	INTS3	ATP1B1	PLEKHO2	IFIT2	ITGB3
METAP1	EEF1A2	PCOLCE	MORF4L2	ECM1	MME	CLPP	FHL1
DNAJC2	COX5B	GUSB	PDXDC1	EDC3	PLPP1	CMTR1	SLC1A5
RBM12	TSPO	KDSR	PNPT1	UL76	EHD2	HELI	VPS26A
GTF2B	ACYP1	PUM3	RPL35	DERL1	SEPTIN8	PIP4K2C	ADAM9
AKR7A2	PLIN2	PLOD2	NAPG	UL32	PRKAR2B	SAP30BP	S100A10
SRA1	UL122	HBA2	NDUFS4	UL48	CD44	gN	DPYSL2
ANKFY1	ACSL1	SLC16A3	TMF1	GPHN	SEC24B	3SV	CSRP2
TXNRD1	MRPS23	TATDN1	CELF1	PFDN4	ABCC1	COASY	CNOT7
SYPL1	MAGED1	CSNK1D	VTI1B	DHRS7B	GPX4	UL34	ALG1
ANXA1	PIK3C2A	LANCL2	ASAH1	UL36	DVL3	TRM1	PPT1
GPX1	MRPS21	RAB6B	ALDH16A1	RIR1	MAP3K20	CDK1	PLA2G15
ITGAV	LGMN	SCD	ATP6V0A2	PCCB	INPPL1	PCM1	UBE2D1
PRPF38A	ATP5IF1	P4HA1	SMARCE1	NEC2	PDE5A	MX1	HMGA2
PDHA1	IPO8	PDE12	CD9	SUPV3L1	PANX1	GRPEL1	STARD3NL
HSPB7	WDFY1	GALNS	OPA1	UL97	COL14A1	NEU1	CDC42EP1
AGPAT3	NT5DC1	ARGLU1	PPIH	SMAP1	ADAM10	EXOC6B	CTSC
VPS26A	TMEM126A	DAPK3	FAM192A	SRC	KCTD12	UL38	COL6A1
NUDT1	CDS2	DST	DOCK7	UL16	SLFN5	TRPV2	PDCD4
S100A10	TTC9C	ACOT1	GOLGA2	GOLGB1	FTL	US23	HSD17B11
RRP15	RPA2	NIPSNAP3A	STOML2	HSPA4L	VPS25	UL117	MPZL1
SORBS3	SLC7A5	PEX11B	STAU1	ISG15	TAGLN	MICU2	MYO1B
ALG1	BRD4	DOHH	CYCS	ATP6V1F	GNAI1	US11	EGFR
PPT1	TAP2	JAM3	ABCD3	UL104	ZC3H7B	IFIT1	ANTXR1
CIRBP	HSPA1B	CAVIN2	FECH	IFIT2	SNTB2	DDX39A	STAT5B
PLA2G15	SEPTIN6	QRICH1	NDUFS6	UQCRH	APOBEC3C	CLUH	PPP2R5E
LMAN2	COL4A2	MANBA	LSM12	CLPP	TPM2	UL37	RARS2
CD46	MANF	HRNR	CDC73	CMTR1	UQCR10	AHCTF1	H3-2
UBFD1	GALNT5	CTPS2	SDHB	HELI	ACTBL2	MPHOSPH10	COL12A1
SLC2A3	HAT1	NMD3	COX6C	PIP4K2C	STAT2	STXBP1	NAGLU
SRGAP2	ATP5F1C	TMEM51	SSR3	CLASP2	RAP2B	FAM50A	ZZEF1
RHOT2	US24	HSPB7	PRRC2A	SAP30BP	PHLDB1	LARP4	NUMA1
H3-2	GABARAPL2	ALG1	CDK2	gN	PDLIM7	TAB1	CRMP1
SLC25A22	NFKB2	NAB2	UL78	TBRG4	LRRFIP2	UL71	SMPDL3A
NAGLU	NDUFA4	PPT1	LRRFIP1	TRMT61A	FBLIM1	FKBP4	HLA-A
HNRNPLL	DPP9	COMMD3	MRPS18A	3 SV	THY1	YTHDF3	CNN2
ACTA2	MRPS35	CDC42EP1	MEAK7	COASY	CD63	DNAJA1	FAM49B
FAM49B	NDUFA7	SERPINB2	SRPRA	UL34	NPTN	FMR1	NUCKS1
NUCKS1	NDUFB10	UBFD1	SFXN1	US14	RABGAP1	ME2	GNA11
GNA11	ASNS	SLC2A3	APP	TRM1	COL1A2	ACACA	QSOX1
EHD2	WDR3	L3HYPDH	NDUFS8	CDK1	HLA-C	HSPH1	COL18A1
SEPTIN8	CHTOP	ANTXR1	PFKP	PPP2R1B	DAB2	UL122	PLEKHO2
PRKAR2B	MRPS18B	STAT5B	RABGGTA	CVC2	FTH1	TRS1	MME
RNF126	MT-CO2	COL12A1	CBX1	PCM1	PBX1	PNN	PLPP1
HECTD1	RFC4	EPHA2	UFC1	NDUFAF2	MYLK	UL102	CD44
SURF6	TK1	MME	MGAT2	MX1	MYO1E	IFIT3	ABCC1
INPPL1	ACO2	COL1A2	GMPPB	OSTF1	MCRIP1	HSPA9	GPX4
PDE5A	RUFY1	PBX1	ABCE1	GRPEL1	SDCBP	YBX3	COL14A1
UL14	DNAJB1	MYO1E	MRPS22	NEU1	PLXNB2	HSPE1	ADAM10
PANX1	KNTC1	NUMBL	NDRG3	UL35	LMCD1	SAFB2	KCTD12
VPS25	COX4I1	COL1A1	UAP1	ETFDH	RAP1A	MAP4	TSPAN9
EPS15	CEP290	MYL9	ATL2	COA6	SH3BP4	DNAJC7	SNTB2
UQCR10	HNRNPUL2	COL15A1	SNX17	EXOC6B	NUMBL	TMEM126A	APOBEC3C
ACTBL2	RPL10	MXRA8	TTC37	UL38	FAP	BYSL	ACTBL2
PDLIM7	HMOX1	TWSG1	ELP1	STXBP2	APPL2	TTC9C	STAT2
FBLIM1	UQCRQ	GNAQ	RPSA	AIDA	FN1	UL28	THY1
SELENOF	LRPAP1	TIMP3	WASL	HTRA2	PACS1	TXNDC9	NPTN
THY1	NCAPG	ANTXR2	GYS1	GLUL	PTK7	YTHDF2	RABGAP1
NPTN	TMEM205	GREM1	MKI67	EFL1	RBP1	LRPPRC	COL1A2
HLA-C	RPL35	RIDA	ARHGEF1	ATP5F1D	MT2A	HSPA1B	HLA-C
MYLK	MRPS14	F2R	TFG	TXNRD2	PTPRK	CACYBP	DAB2
PLXNB2	NDUFS4		TPM3	TRPV2	THBS1	NUDCD3	FTH1
SH3BP4	RRM2B		CUL1	HIP1	COL1A1	UL54	PBX1
MT2A	EZR		DDX6	UL43	TAX1BP3	FAM3C	MYLK
DEGS1	ACADSB		LTA4H	US23	MYL9	HINT2	MYO1E
MYL9	IDI1		PRDX1	UL117	PRKAR1A	MRPL44	PLXNB2
PPM1F	PCK2		ANLN	GHITM	PPM1F	DDX24	LMCD1
PLEKHA5	FDX1		TJP2	IFIT1	TRIM16	CHORDC1	NUMBL
SPAG7	RPL32		CNDP2	DDX39A	RFTN1	ELAC2	APPL2
BRD3	HSD17B12		OSBPL8	FAM136A	ANKRD13A	TIMM44	FN1
NHP2	DNAJC13		HPF1	CD2AP	MFGE8	NOLC1	PACS1
AP1S2	PSMC4		UBA5	CLUH	GOSR2	RRM2	PTK7
TNFAIP8	GTF2F2		CRNKL1	UL37	COL15A1	CYP51A1	THBS1
NSA2	SMC2		IAH1	SNRPA	NSUN2	PHF6	COL1A1
STAT6	ADRM1		ERG28	DTX3L	PLEKHA5	PFDN5	MYL9
FHL2	UBTF		RBM39	CD55	GOPC	TK1	RFTN1
TBXAS1	MRPS15		RBM8A	MPHOSPH10	SPAG7	YBX1	MFGE8
A2M	RPS7		SMARCA4	MRPS2	GNB4	NUFIP2	COL15A1
HRAS	TECR		WASF2	HAGH	ADD3	UL17	NSUN2
PPFIA1	PPIH		GSTK1	DHX29	BRD3	MTHFD2	ADD3
ZNF512	FARSA		EIF3G	STXBP1	TBC1D17	DDX58	TBC1D17
SLC38A2	CTNNBL1		KPNA6	CRIP2	FZD7	GRSF1	FZD7
CBFB	GMFB		RAB1B	PMPCA	NHP2	SUPT5H	ALCAM
LLGL1	BTF3L4		GCC2	DCXR	TRIO	UQCRQ	KLC4
CNTNAP1	FECH		TARS1	ALDH4A1	ALCAM	EIF4E2	ARMC9
RHOB	NDUFS6		PPIL3	PEX14	KLC4	PDXDC1	SMAD2
TWSG1	SLC25A1		US16	FAM50A	AP1S2	HMGCS1	ATP6AP2
HSPB6	HSPA2		NDUFA2	SCFD1	ARMC9	CELF1	EDIL3
GNAQ	SIN3A		SGPL1	UL26	CALHM5	FDX1	LMOD1
FAS	PELO		STAT1	PYCR2	SMAD2	TFRC	HGSNAT
RBMXL1	FNBP1L		CUL4A	UL71	TNFAIP8	VTI1B	TBXAS1
SCAF8	NIP7		LRRC59	TOMM20	ATP6AP2	SMC2	SGCD
TIMP3	SDHB		MYO9B	FKBP4	NSA2	SYVN1	ADD1
ANO6	COX6C		MRPL39	EEF1A2	EDIL3	MCM7	ITGA1
ANTXR2	NSDHL		HK2	BCCIP	LMOD1	RHEB	COL3A1
GREM1	NDUFB9		UBXN1	YTHDF3	HGSNAT	OAT	STOM
	PPM1A		NDUFV1	DNAJA1	STAT6	MCM4	SPARC
	MRPS18A		SNRPD3	POR	FHL2	DDX21	LNPEP
	RPS19		CLPTM1	FMR1	TBXAS1	MCM2	GPX8
	IGFBP7		ACO1	ME2	SGCD	NAA50	FZD2
	AIMP1		GOLIM4	ACACA	A2M	UL78	H1-1
	APP		ARPP19	COX5B	ADD1	OCIAD1	PLPP3
	CDK5		PLRG1	PLIN2	ITGA1	MSH2	MFAP4
	NDUFS8		NLE1	HSPH1	COL3A1	MCM5	CLMP
	VRK1		ARL3	UL122	STOM	UAP1	CNTNAP1
	CISD2		ERC1	TRS1	SPARC	NUP50	PPP1R9B
	ABCE1		PLOD1	PNN	LNPEP	DNAJC11	TWSG1
	MRPS22		CDC42	ACSL1	SHC1	RAB18	GNAQ
	NDRG3		WASHC4	PIK3C2A	MXRA8	MKI67	MMP2
	NDUFA9		NDUFS7	LYPLA2	GPX8	TRIR	TIMP3
	DR1		SCRN2	UL102	HRAS	ZC3H15	ANO6
	CLIC1		BANF1	IFIT3	FZD2	CRNKL1	ANTXR2
	SYNJ2BP		RPRD2	ATP5IF1	TTYH3	RAB1B	GREM1
	DRAP1		PSMB1	SLC25A13	PPFIA1	COPS7A	RIDA
	LXN		ADI1	HSPA9	ZNF512	GBP2	CCN2
	CAPG		COPS7A	WDFY1	H1-1	ZC3HAV1	CHRM2
	SPECC1		NDUFC2	YBX3	SLC38A2	UACA	F2R
	RPL14		ALDOA	HSPE1	PLPP3	SRA1	LMAN2
	TMEM97		NDUFS1	SAFB2	MFAP4		CD46
	ZNF326		TPI1	MAP4	CBFB		UBFD1
	MRPS25		VPS45	DNAJC7	LLGL1		SLC2A3
	WASHC2A		C1QBP	TMEM126A	CLMP		SRGAP2
	CRNKL1		RRP1	ENO2	CNTNAP1		RHOT2
	NDUFA13		NIT2	FKBP5	RHOB		ANTXR1
	NDUFB3		NDUFA12	AKAP12	PPP1R9B		H3-2
	TGFBI		RPLP2	PPM1G	TWSG1		SLC25A22
	KPNA6		JUP	RPA2	HSPB6		NAGLU
	GCC2		XPO4	CKB	GNAQ		SP100
	NFIC		S100A6	NEDD8	FAS		HNRNPLL
	NDUFA2		EDF1	SEPTIN6	RBMXL1		ACTA2
	PIGK		NCKAP1	CACYBP	MMP2		FAM49B
	PFN2		BASP1	OGDH	SCAF8		NUCKS1
	NDUFV1		ECHDC1	ATP5F1C	TIMP3		GNA11
	POP1		ERLEC1	DNAJA2	ANO6		EHD2
	CENPV		TBL3	UL54	ANTXR2		SEPTIN8
	DDX56		MOB1B	NFKB2	GREM1		PRKAR2B
	TCIRG1		ZC3H18	HINT2	RIDA		RNF126
	SH3PXD2B		OXSR1	DDX24	THOC3		INPPL1
	DYNLT1		PIP4K2A	CHORDC1	CCN2		PDE5A
	NDUFS7		DCTN4	TIMM44	FILIP1L		PANX1
	PRKCI		ARF4	UFM1	CHRM2		VPS25
	PSME2		ERO1A		F2R		EPS15
	UQCRFS1		OS9				UQCR10
	NDUFC2		PITPNB				ACTBL2
	CAT		DDX54				STAT2
	LSM2		LARS2				PDLIM7
	NDUFS1		DNAJB11				FBLIM1
	NDUFS2		NEK9				SELENOF
	NDUFS3		DNPEP				THY1
	NDUFA12		UBE2E3				NPTN
	HMGN5		ENO1				HLA-C
	ABCF3		NONO				FTH1
	MECP2		PGM1				MYLK
	MAK16		NOSIP				PLXNB2
	NEDD4		MTX1				SH3BP4
	SDF4		ACAP2				DEGS1
	NOSIP		PGLS				MYL9
	KDELR3		USP14				PPM1F
	PDGFRA		AK6				PLEKHA5
	LAMC1		MGLL				SPAG7
	HEBP1		SNRPB				BRD3
	SCARB2		AARSD1				NHP2
	NDUFS5		PABPN1				AP1S2
	NDUFV2		GBP2				TNFAIP8
	LGALS3BP		SMARCA1				HGSNAT
	HBA2		DNAJB12				STAT6
	NDUFB4		CHMP2A				FHL2
	KRAS		LAMB2				TBXAS1
	RAB6B		MYL6				A2M
	MEIS1		AKAP8L				HRAS
	HIST2H2AB		SELENBP1				PPFIA1
	DHCR24		SNX6				ZNF512
	RAB12		PHAX				SLC38A2
	ACBD6		SEC24D				CBFB
	H1-2		ALDOC				LLGL1
	HSD17B2		VKORC1				CLMP
	SH3GLB2		TMED5				CNTNAP1
	FBN1		GTPBP4				RHOB
	IRF2BPL		MRPL27				TWSG1
	FSTL1		S100A16				GNAQ
	ANTXR1		NDUFS5				FAS
	SP100		API5				RBMXL1
	STAT2		HMGA1				MMP2
	FTH1		PLOD2				SCAF8
	HGSNAT		NME3				TIMP3
	CLMP		NDUFV2				ANO6
	MMP2		LGALS3BP				ANTXR2
			RUVBL1				GREM1
			HNRNPH1
			PHPT1
			SMNDC1
			ZC3HAV1
			IRGQ
			PNKP
			SLC2A1
			PCBP2
			ENY2
			OSBPL3
			TEAD1
			NUMB
			ITGA5
			TUBB2A
			GAPDH
			TCAF1
			SH3BGRL3
			ARL8A
			MBD3
			ARPC5L
			SNRPD1
			RBM17
			TXNIP
			COG4
			ARFGAP1
			MCCC1
			P4HA2
			FLJ45252
			CUL4B
			FERMT2
			CYB5R3
			RIPOR1
			QTRT2
			CAVIN2
			GLTP
			PTTG1IP
			MAT2B
			PRKG1
			ACBD6
			RRAS
			GNB1
			ZNF638
			UACA
			PIN4
			H1-2
			TGM2
			COTL1
			EPHB2
			COL5A1
			SLC1A4
			PLBD2
			ABLIM3
			ITGAV
			NCK1
			FSTL1
			VPS26A
			COL6A2
			TCF25
			TOM1
			CIRBP
			MRC2
			PXK
			LMAN2
			COL6A1
			MYO1B
			SRGAP2
			AKT2
			TSPAN3
			ZZEF1
			NUMA1
			SP100
			NXN
			HLA-A
			COL18A1
			SRR
			NR3C1
			ABCC1
			HECTD1
			UL14
			FTL
			TPM2
			UQCR10
			FTH1
			FN1
			MT2A
			MYL9
			PRKAR1A
			NSA2
			A2M
			COL3A1
			SPARC
			PLPP3
			RHOB
			PPP1R9B
			HSPB6
			SCAF8
			CCN2

### Sheet: H72AQ v H72V Down - Reactome 24
Term	Overlap	P-value	Adjusted P-value	Old P-value	Old Adjusted P-value	Odds Ratio	Combined Score	Genes
HCMV Late Events	32/171	3.02496e-28	1.70257e-25	0	0	20.3326	1288.39	SCP;UL132;UL99;UL32;UL76;UL31;UL97;DBP;UL22A;CVC2;UL35;TRM3;TRM1;GM;UL80;UL122;UL103;UL104;UL44;RIR1;TRX1;UL43;UL84;UL83;UL82;US23;MCP;UL48;UL25;UL47;UL69;TRX2
HCMV Infection	37/259	4.03932e-28	1.70257e-25	0	0	14.9954	945.854	SCP;US28;US24;UL132;UL99;UL32;UL76;UL31;UL97;DBP;US9;UL22A;CVC2;UL35;UL34;TRM3;TRM1;GM;US14;UL80;UL122;UL103;UL104;RIR1;UL44;TRX1;UL43;UL84;UL83;UL82;US23;MCP;UL48;UL25;UL47;UL69;TRX2
Respiratory Electron Transport	30/158	9.96367e-27	2.79979e-24	0	0	20.5266	1228.95	NDUFB9;NDUFA13;NDUFB10;NDUFA12;COX4I1;NDUFB4;NDUFB3;ETFDH;COX5B;UQCRFS1;NDUFV2;NDUFV1;NDUFA9;NDUFA7;NDUFA4;NDUFA2;NDUFC2;COX6C;SDHB;NDUFS8;NDUFS7;UQCRQ;NDUFS6;NDUFS5;NDUFS4;TMEM126A;NDUFS3;NDUFS2;MT-CO2;NDUFS1
HCMV Early Events	32/205	1.19131e-25	2.51068e-23	0	0	16.3083	935.926	SCP;US28;US24;UL132;UL99;UL32;UL76;UL97;DBP;US9;CVC2;UL35;UL34;GM;US14;UL122;UL103;UL104;RIR1;UL44;TRX1;UL43;UL84;UL83;UL82;US23;MCP;UL48;UL25;UL47;UL69;TRX2
Aerobic Respiration and Respiratory Electron Transport	34/260	1.36236e-24	2.29693e-22	0	0	13.3484	733.53	NDUFB9;NDUFA13;NDUFB10;NDUFA12;COX4I1;NDUFB4;NDUFB3;ETFDH;COX5B;UQCRFS1;NDUFV2;NDUFV1;NDUFA9;NDUFA7;IDH3G;NDUFA4;NDUFA2;NDUFC2;ATP5F1C;COX6C;ATP5F1D;SDHB;NDUFS8;NDUFS7;UQCRQ;NDUFS6;NDUFS5;NDUFS4;TMEM126A;NDUFS3;NDUFS2;MT-CO2;NDUFS1;ACO2
Complex I Biogenesis	21/68	7.23659e-24	1.01674e-21	0	0	37.7755	2012.79	NDUFA9;NDUFB9;NDUFA13;NDUFA7;NDUFB10;NDUFA12;NDUFB4;NDUFB3;NDUFA2;NDUFC2;NDUFS8;NDUFS7;NDUFS6;NDUFS5;NDUFS4;NDUFS3;TMEM126A;NDUFS2;NDUFS1;NDUFV2;NDUFV1
Viral Infection Pathways	50/1029	1.5944e-16	1.92011e-14	0	0	4.69842	170.904	SCP;RPL32;UL132;UL32;UL76;UL31;DBP;RPS19;RPL35;CVC2;UL35;UL34;TRM3;RPS7;TRM1;UL103;GTF2F2;UL104;RIR1;PPIH;UL25;UL69;US28;RPL10;US24;UL99;UL97;RPL14;US9;UL22A;BRD4;GM;STAT2;US14;ADRM1;UL80;ISG15;UL122;UL44;TRX1;UL43;UL84;PSMC4;UL83;UL82;US23;MCP;UL48;UL47;TRX2
Metabolism	75/2181	2.60598e-16	2.74605e-14	0	0	3.50953	125.934	NDUFA13;RPL32;NDUFA12;COX4I1;TECR;PIK3C2A;NSDHL;RPS19;SPTLC2;SIN3A;RPL35;TSPO;UQCRFS1;TK1;GLUL;HGSNAT;RPS7;ACSL1;NOSIP;NDUFC2;OCRL;SDHB;RUFY1;SLC7A5;NDUFS8;RRM2B;NDUFS7;NDUFS6;NDUFS5;FDX1;PCCB;NDUFS4;TMEM126A;NDUFS3;NDUFS2;MT-CO2;PLIN2;NDUFS1;IDI1;NDUFB9;RPL10;NDUFB10;FECH;STXBP1;NDUFB4;NDUFB3;ETFDH;HSD17B12;TYMS;COX5B;HSD17B2;RPL14;HMOX1;NDUFV2;NDUFV1;PCK2;NDUFA9;ACBD6;NDUFA7;IDH3G;NDUFA4;ADRM1;…
Infectious Disease	54/1311	8.76069e-15	8.20585e-13	0	0	3.97138	128.548	SCP;APP;RPL32;UL132;ANTXR1;UL32;UL76;UL31;DBP;RPS19;RPL35;CVC2;UL35;UL34;TRM3;RPS7;TRM1;UL103;GTF2F2;UL104;RIR1;PPIH;UL25;UL69;US28;RPL10;US24;UL99;UL97;RPL14;HMOX1;US9;UL22A;BRD4;GM;STAT2;US14;ADRM1;UL80;ISG15;UL122;NFKB2;UL44;TRX1;UL43;UL84;PSMC4;UL83;UL82;US23;MCP;UL48;UL47;TRX2
Mitochondrial Protein Degradation	16/97	9.04616e-14	7.62592e-12	0	0	16.3212	490.188	APP;NDUFA13;FECH;COX4I1;NDUFA2;MRPS2;COX5B;ATP5F1C;ACADSB;UQCRQ;PCCB;NDUFS3;MT-CO2;NDUFS1;ACO2;NDUFV1
Disease	65/2131	1.12755e-11	8.64115e-10	0	0	2.94309	74.1905	SCP;APP;RPL32;UL132;GCC2;ANTXR1;MECP2;UL32;UL76;UL31;DBP;RPS19;SIN3A;RPL35;CVC2;UL35;UL34;PDGFRA;HGSNAT;TRM3;RFC4;RPS7;TRM1;UL103;GTF2F2;UL104;RIR1;FDX1;PCCB;PPIH;UL25;UL69;US28;RPL10;US24;UL99;UL97;RPL14;HMOX1;US9;UL22A;BRD4;GM;STAT2;US14;ADRM1;UL80;RPA2;ISG15;UL122;NFKB2;UL44;TRX1;UL43;CDK5;UL84;PSMC4;UL83;UL82;US23;KRAS;MCP;UL48;UL47;TRX2
Translation	19/302	1.19125e-08	8.36853e-07	0	0	5.56044	101.454	MRPS15;RPL32;MRPS35;RPL10;RPS7;MRPS14;MRPS25;MRPS22;MRPS23;MRPS18B;MRPS18A;MRPS2;MRPS21;AIMP1;RPS19;EEF1A2;RPL14;RPL35;FARSA
Cellular Responses to Stress	30/787	8.42883e-08	5.46577e-06	0	0	3.35954	54.7236	RPL32;RPL10;COX4I1;HSPA4L;TCIRG1;HSPA14;COX5B;DNAJB1;RPS19;SIN3A;RPL14;RPL35;HMOX1;IGFBP7;ATP6V1F;PRKCI;RPS7;TXNRD2;NDUFA4;ADRM1;RPA2;ASNS;HSPA2;COX6C;H1-2;PSMC4;CAT;MT-CO2;KDELR3;HSPA1B
Metabolism of Proteins	54/2067	1.97665e-07	1.18227e-05	0	0	2.37849	36.7161	APP;MRPS15;NDUFA13;RPL32;MRPS14;COX4I1;LAMC1;YY1;RPS19;SIN3A;RPL35;RPS7;MRPS25;MRPS22;MMP2;MRPS23;MRPS18B;MRPS18A;MRPS2;MRPS21;FDX1;EEF1A2;PCCB;PIGK;NDUFS3;PSME2;MT-CO2;NDUFS1;KDELR3;SP100;MRPS35;RPL10;FECH;COX5B;FSTL1;SCFD1;RPL14;IGFBP7;NDUFV1;RAB6B;GALNT5;ADRM1;NDUFA2;ATP5F1C;ACADSB;NFKB2;AIMP1;PSMC4;UQCRQ;RAB12;ACO2;TGFBI;FARSA;FBN1
Mitochondrial Translation Elongation	10/91	2.38418e-07	1.18227e-05	0	0	9.94991	151.729	MRPS15;MRPS35;MRPS14;MRPS25;MRPS22;MRPS23;MRPS18B;MRPS18A;MRPS2;MRPS21
Mitochondrial Translation Initiation	10/91	2.38418e-07	1.18227e-05	0	0	9.94991	151.729	MRPS15;MRPS35;MRPS14;MRPS25;MRPS22;MRPS23;MRPS18B;MRPS18A;MRPS2;MRPS21
Mitochondrial Translation Termination	10/91	2.38418e-07	1.18227e-05	0	0	9.94991	151.729	MRPS15;MRPS35;MRPS14;MRPS25;MRPS22;MRPS23;MRPS18B;MRPS18A;MRPS2;MRPS21
Mitochondrial Translation	10/97	4.36473e-07	2.04415e-05	0	0	9.26088	135.621	MRPS15;MRPS35;MRPS14;MRPS25;MRPS22;MRPS23;MRPS18B;MRPS18A;MRPS2;MRPS21
Cellular Responses to Stimuli	30/887	1.05987e-06	4.70249e-05	0	0	2.9519	40.6103	RPL32;RPL10;COX4I1;HSPA4L;TCIRG1;HSPA14;COX5B;DNAJB1;RPS19;SIN3A;RPL14;RPL35;HMOX1;IGFBP7;ATP6V1F;PRKCI;RPS7;TXNRD2;NDUFA4;ADRM1;RPA2;ASNS;HSPA2;COX6C;H1-2;PSMC4;CAT;MT-CO2;KDELR3;HSPA1B
Cytoprotection by HMOX1	7/59	9.53184e-06	0.000401767	0	0	10.7333	124.086	SIN3A;NDUFA4;COX4I1;HMOX1;MT-CO2;COX5B;COX6C
Cellular Response to Chemical Stress	12/202	1.11369e-05	0.000447068	0	0	5.10378	58.2099	PRKCI;PSMC4;SIN3A;NDUFA4;TXNRD2;COX4I1;CAT;ADRM1;HMOX1;MT-CO2;COX5B;COX6C
Cellular Response to Starvation	9/161	0.00022272	0.00853421	0	0	4.73539	39.8227	RPL32;RPS19;RPS7;RPL10;RPL14;RPL35;ASNS;TCIRG1;ATP6V1F
Eukaryotic Translation Elongation	7/99	0.000270509	0.00991474	0	0	6.0543	49.7374	RPL32;RPS19;RPS7;RPL10;EEF1A2;RPL14;RPL35
Metabolism of RNA	22/761	0.00030003	0.0105385	0	0	2.43896	19.7839	CHTOP;RPL32;RPL10;RPS7;POP1;NIP7;WDR3;ADRM1;CRNKL1;GTF2F2;EDC3;LSM2;TBRG4;SUPV3L1;RPS19;PSMC4;RPL14;RPL35;MT-CO2;PPIH;SNRPA;CTNNBL1
Complex IV Assembly	5/48	0.000348247	0.0117429	0	0	9.20099	73.2638	NDUFA4;COX4I1;MT-CO2;COX5B;COX6C
Response of EIF2AK4 (GCN2) to Amino Acid Deficiency	7/106	0.000410822	0.0133201	0	0	5.62422	43.854	RPL32;RPS19;RPS7;RPL10;RPL14;RPL35;ASNS
Regulation of HSF1-mediated Heat Shock Response	6/83	0.000659714	0.0205977	0	0	6.18004	45.2608	DNAJB1;HSPA4L;RPA2;HSPA2;HSPA14;HSPA1B
Metabolism of Amino Acids and Derivatives	13/358	0.000700951	0.0211036	0	0	3.03341	22.0319	RPL32;RPL10;RPS7;ADRM1;ASNS;ACADSB;AIMP1;SLC7A5;RPS19;PSMC4;RPL14;RPL35;GLUL
TP53 Regulates Metabolic Genes	6/86	0.000796222	0.0231453	0	0	5.94738	42.4383	RRM2B;NDUFA4;COX4I1;MT-CO2;COX5B;COX6C
Metabolism of Steroids	8/155	0.000838443	0.0235603	0	0	4.33582	30.7148	IDI1;NSDHL;FDX1;HSD17B2;TSPO;DHCR24;HSD17B12;LGMN
Selenoamino Acid Metabolism	7/122	0.000951601	0.0258774	0	0	4.83778	33.6582	AIMP1;RPL32;RPS19;RPS7;RPL10;RPL14;RPL35
Metabolism of Steroid Hormones	4/36	0.00108724	0.028642	0	0	9.857	67.2653	HSD17B2;FDX1;TSPO;HSD17B12
The NLRP3 Inflammasome	3/17	0.00120655	0.0299321	0	0	16.8458	113.203	APP;HMOX1;NFKB2
Regulation of Expression of SLITs and ROBOs	8/164	0.00120722	0.0299321	0	0	4.0838	27.4408	RPL32;RPS19;RPS7;RPL10;PSMC4;ADRM1;RPL14;RPL35
Peptide Chain Elongation	6/94	0.00126773	0.0305342	0	0	5.40451	36.0509	RPL32;RPS19;RPS7;RPL10;RPL14;RPL35
Influenza Infection	8/169	0.00146203	0.0339698	0	0	3.95597	25.8243	RPL32;RPS19;RPS7;RPL10;RPL14;RPL35;ISG15;GTF2F2
Signaling by ROBO Receptors	9/210	0.00150437	0.0339698	0	0	3.57204	23.216	RPL32;RPS19;RPL10;RPS7;PSMC4;ADRM1;RPL14;RPL35;PFN2
Eukaryotic Translation Termination	6/98	0.00157156	0.0339698	0	0	5.16848	33.3661	RPL32;RPS19;RPS7;RPL10;RPL14;RPL35
Selenocysteine Synthesis	6/98	0.00157156	0.0339698	0	0	5.16848	33.3661	RPL32;RPS19;RPS7;RPL10;RPL14;RPL35
Nonsense Mediated Decay (NMD) Independent of the Exon Junction Complex (EJC)	6/100	0.0017428	0.0367295	0	0	5.058	32.1297	RPL32;RPS19;RPS7;RPL10;RPL14;RPL35
Cellular Response to Heat Stress	6/101	0.00183355	0.0376996	0	0	5.0045	31.5359	DNAJB1;HSPA4L;RPA2;HSPA2;HSPA14;HSPA1B
Viral mRNA Translation	6/102	0.00192784	0.0386945	0	0	4.95212	30.9574	RPL32;RPS19;RPS7;RPL10;RPL14;RPL35
Formation of a Pool of Free 40S Subunits	6/106	0.00234212	0.0459165	0	0	4.75306	28.7879	RPL32;RPS19;RPS7;RPL10;RPL14;RPL35

### Sheet: H72AQ v H72V Up - Reactome 24
Term	Overlap	P-value	Adjusted P-value	Old P-value	Old Adjusted P-value	Odds Ratio	Combined Score	Genes
Smooth Muscle Contraction	6/44	1.45986e-06	0.00104818	0	0	19.9118	267.559	ACTA2;ANXA1;PDE5A;SORBS3;MYL9;MYLK
Regulation of Insulin Secretion	6/78	4.22773e-05	0.0151775	0	0	10.491	105.657	PRKAR2B;GNA11;GNAQ;SLC2A1;ACSL3;VAMP2
Free Fatty Acids Regulate Insulin Secretion	3/11	8.35764e-05	0.0200026	0	0	46.4742	436.381	GNA11;GNAQ;ACSL3
Detoxification of Reactive Oxygen Species	4/36	0.000204373	0.036685	0	0	15.57	132.276	ERO1A;GPX1;TXNRD1;SOD2
Integration of Energy Metabolism	6/108	0.000257691	0.0370044	0	0	7.39416	61.1035	PRKAR2B;GNAQ;GNA11;SLC2A1;ACSL3;VAMP2
Metabolism	33/2181	0.000325759	0.0389825	0	0	2.09045	16.785	TNFAIP8;NUDT1;INPPL1;SLC2A1;FHL2;SLC2A3;UQCR10;RPS4Y1;AGPAT3;SRM;AKR7A2;LDHA;NAGLU;PPCS;PRKAR2B;GNA11;PGK1;PLCG1;KDSR;SLC25A22;PDHA1;GPX1;TXNRD1;PLEKHA5;ACSL3;PLA2G15;PKM;GLB1;GNAQ;TBXAS1;PPT1;DEGS1;VAMP2

### Sheet: H24AQ v H24V Down - Reactome 24
Term	Overlap	P-value	Adjusted P-value	Old P-value	Old Adjusted P-value	Odds Ratio	Combined Score	Genes
Respiratory Electron Transport	18/158	3.91294e-10	4.01076e-07	0	0	7.5095	162.667	NDUFA12;NDUFA2;NDUFC2;UQCR10;COX6C;SDHB;NDUFS8;NDUFS7;NDUFS6;NDUFS5;NDUFS4;TMEM126A;CYCS;MT-CO2;NDUFS1;NDUFV2;NDUFV1;SLC25A13
Complex I Biogenesis	12/68	2.20331e-09	1.1292e-06	0	0	12.3479	246.134	NDUFS8;NDUFS7;NDUFA12;NDUFS6;NDUFS5;NDUFS4;NDUFA2;TMEM126A;NDUFC2;NDUFS1;NDUFV2;NDUFV1
Infectious Disease	52/1311	3.05875e-08	8.14676e-06	0	0	2.53171	43.8054	APP;NCKAP1;IRS1;UL132;ENO1;WASL;NR3C1;SNRPD1;AKT2;US12;RPL35;RPLP2;BANF1;SNRPD3;TRS1;UL78;NCK1;TRM3;RPSA;HLA-A;TUBB2A;PRKAR1A;TXNIP;PPIH;SNRPB;SRC;CDC42;UL52;PABPN1;PCBP2;PSMB1;UL17;MGAT2;UL14;WASF2;UL13;SEC11C;MBD3;US16;STAT1;GM;CBX1;HMGA1;UL80;MYO9B;UL88;GNB1;CHMP2A;CD9;VPS45;SEC24D;TRX2
Disease	72/2131	3.78469e-08	8.14676e-06	0	0	2.19664	37.54	APP;NCKAP1;HIP1;IRS1;UL132;SLC2A1;GCC2;ENO1;WASL;NR3C1;GOLGA2;GYS1;TFG;SNRPD1;AKT2;C1QBP;US12;RPL35;RPLP2;BANF1;SNRPD3;TRS1;LRRFIP1;PGM1;UL78;NCK1;TRM3;TPM3;MCCC1;RPSA;HLA-A;TUBB2A;PRKAR1A;PCCB;TXNIP;PPIH;SNRPB;SRC;CUL1;ZC3HAV1;CDC42;ERLEC1;UL52;OS9;PABPN1;PRDX1;PCBP2;PSMB1;UL17;MGAT2;UL14;WASF2;UL13;SEC11C;MBD3;US16;STAT1;GM;CBX1;FN1;HMGA1;UL80;MYO9B;UL88;GOLGB1;CDK2;GNB1;CHMP2A;CD9;VPS45;SEC24D…
Aerobic Respiration and Respiratory Electron Transport	20/260	3.97403e-08	8.14676e-06	0	0	4.87149	83.0145	NDUFA12;IDH3G;NDUFA2;NDUFC2;UQCR10;COX6C;SDHB;NDUFS8;NDUFS7;NDUFS6;NDUFS5;NDUFS4;TMEM126A;CYCS;MT-CO2;NDUFS1;ACO2;NDUFV2;NDUFV1;SLC25A13
Mitochondrial Protein Degradation	12/97	1.3656e-07	2.3329e-05	0	0	8.12304	128.397	APP;FECH;OPA1;PCCB;NDUFA2;HTRA2;PMPCA;MT-CO2;NDUFS1;ACO2;MICU2;NDUFV1
HCMV Infection	18/259	8.53409e-07	0.000115185	0	0	4.33978	60.6442	TRM3;US16;IRS1;GM;CBX1;UL132;UL80;UL88;TUBB2A;UL52;US12;CHMP2A;UL17;TRS1;UL14;UL13;UL78;TRX2
Metabolism	69/2181	9.17614e-07	0.000115185	0	0	2.02441	28.1424	NDUFA12;PITPNB;SLC2A1;ENO1;WASL;HK2;CNDP2;GYS1;SPTLC2;RPL35;PIP4K2A;RPLP2;ACADM;PGLS;PGM1;VKORC1;GSTK1;ABCC1;TPI1;MCCC1;NME3;NOSIP;NDUFC2;RPSA;SDHB;NDUFS8;NDUFS7;PRKAR1A;NDUFS6;NDUFS5;PCCB;NDUFS4;TMEM126A;MT-CO2;ALDOC;NDUFS1;PLPP3;ALDOA;GAPDH;MGLL;SLC25A13;ASAH1;FECH;UQCR10;MAT2B;AK6;SGPL1;SRR;CYB5R3;PSMB1;LTA4H;NDUFV2;NDUFV1;OSBPL8;ACBD6;CYB5A;IDH3G;OSBPL3;CYP51A1;NDUFA2;COX6C;ADI1;GNB1;CYCS;ACO…
Nervous System Development	28/567	1.01138e-06	0.000115185	0	0	3.06381	42.2935	RBM8A;SRC;WASL;CDC42;RRAS;ABLIM3;PSMB1;RPL35;RPLP2;ITGAV;EPHB2;SRGAP2;TEAD1;NCK1;CYP51A1;MYO9B;RPSA;SMARCA4;RHOB;MYL6;COL3A1;TUBB2A;COL5A1;COL6A2;COL6A1;NUMB;ITGA5;MYL9
Viral Infection Pathways	40/1029	2.32267e-06	0.000233719	0	0	2.41879	31.3784	IRS1;UL132;NR3C1;UL52;PABPN1;SNRPD1;AKT2;PCBP2;PSMB1;US12;RPL35;RPLP2;UL17;BANF1;SNRPD3;MGAT2;TRS1;UL14;UL13;UL78;NCK1;SEC11C;MBD3;TRM3;US16;STAT1;GM;CBX1;HMGA1;UL80;RPSA;HLA-A;UL88;TUBB2A;CHMP2A;PPIH;VPS45;SEC24D;SNRPB;TRX2
Metabolism of Proteins	65/2067	2.50821e-06	0.000233719	0	0	1.99624	25.7435	APP;ARF4;ERO1B;UBXN1;MRPL39;NR3C1;CDC73;GOLGA2;GMPPB;TFG;OPA1;RUVBL1;RPL35;RPLP2;PMPCA;COG4;MRPS22;UBE2E3;SSR3;MRPS18A;MRPS21;RPSA;HLA-A;RABGGTA;ARFGAP1;LARS2;TUBB2A;PCCB;MT-CO2;NDUFS1;MICU2;PFDN4;TARS1;PFDN5;USP14;SP100;MRPS35;FECH;RAB1B;DCTN4;CUL1;HTRA2;COPS7A;UAP1;MAT2B;FSTL1;NAPG;OS9;LMAN2;PSMB1;MGAT2;NDUFV1;SEC11C;LAMB2;NDUFA2;MRPL27;FN1;CUL4A;GOLGB1;GNB1;SRPRA;EIF3G;ACO2;SEC24D;CUL4B
DCC Mediated Attractive Signaling	5/14	2.88381e-06	0.000246326	0	0	31.4425	401.093	CDC42;ABLIM3;SRC;WASL;NCK1
ECM Proteoglycans	9/76	7.38429e-06	0.000551524	0	0	7.66847	90.6118	APP;COL3A1;SPARC;COL5A1;LAMB2;COL6A2;COL6A1;FN1;ITGAV
Cellular Responses to Stimuli	35/887	7.53301e-06	0.000551524	0	0	2.43576	28.7328	ERO1A;STOML2;DCTN4;CUL1;HTRA2;HSPA14;NR3C1;MT2A;AKT2;PRDX1;EXOSC8;PSMB1;RPL35;RPLP2;ITGAV;ABCC1;STAT1;FN1;HMGA1;RPSA;COX6C;ARFGAP1;H1-2;DNAJA1;TUBB2A;PRKAR1A;DNAJB11;CDK2;GNB1;SRPRA;TXNIP;CYCS;MT-CO2;ITGA5;HSPA1B
Axon Guidance	25/541	1.22382e-05	0.000836278	0	0	2.83467	32.0628	RBM8A;SRC;WASL;CDC42;RRAS;ABLIM3;PSMB1;RPL35;RPLP2;ITGAV;EPHB2;SRGAP2;NCK1;MYO9B;RPSA;RHOB;MYL6;COL3A1;TUBB2A;COL5A1;COL6A2;COL6A1;NUMB;ITGA5;MYL9
ER to Golgi Anterograde Transport	12/155	1.99746e-05	0.00127962	0	0	4.81407	52.0933	GOLGA2;ARF4;TUBB2A;TFG;COG4;GOLGB1;DCTN4;RAB1B;LMAN2;SEC24D;ARFGAP1;NAPG
Collagen Biosynthesis and Modifying Enzymes	8/67	2.24491e-05	0.00135355	0	0	7.72132	82.6511	COL18A1;COL3A1;COL5A1;P4HA2;COL6A2;COL6A1;PLOD2;PLOD1
Transport to the Golgi and Subsequent Modification	13/186	2.69792e-05	0.00153632	0	0	4.31693	45.416	ARF4;COG4;DCTN4;RAB1B;ARFGAP1;NAPG;GOLGA2;TUBB2A;TFG;GOLGB1;LMAN2;MGAT2;SEC24D
Asparagine N-linked Glycosylation	17/306	3.28227e-05	0.0017707	0	0	3.3993	35.0957	ARF4;UBXN1;COG4;DCTN4;RAB1B;UAP1;NAPG;ARFGAP1;GOLGA2;GMPPB;TUBB2A;TFG;OS9;GOLGB1;LMAN2;MGAT2;SEC24D
Signaling by ALK Fusions and Activated Point Mutants	9/93	3.83643e-05	0.00187255	0	0	6.1112	62.1411	HIP1;TFG;IRS1;TPM3;PRKAR1A;STAT1;CUL1;FN1;GCC2
Signaling by ALK in Cancer	9/93	3.83643e-05	0.00187255	0	0	6.1112	62.1411	HIP1;TFG;IRS1;TPM3;PRKAR1A;STAT1;CUL1;FN1;GCC2
RHO GTPase Cycle	21/450	5.31499e-05	0.0024763	0	0	2.84227	27.9747	NCKAP1;ABCD3;JUP;MTX1;TPM3;SRC;DOCK7;MYO9B;WASL;UACA;RHOB;CDC42;ANLN;BASP1;C1QBP;ARHGEF1;SRGAP2;WASF2;FERMT2;TJP2;NCK1
Interferon Alpha Beta Signaling	8/78	6.82406e-05	0.00278704	0	0	6.50432	62.3925	STAT1;MX1;HLA-A;IFIT1;GBP2;ABCE1;IFIT3;IFIT2
Signaling by PDGF	7/58	6.85265e-05	0.00278704	0	0	7.79648	74.7549	COL3A1;COL5A1;SRC;STAT1;COL6A2;COL6A1;NCK1
mRNA Splicing - Major Pathway	13/204	7.02203e-05	0.00278704	0	0	3.90649	37.3611	RBM17;RBM39;RBM8A;PLRG1;CRNKL1;SNRPD1;HNRNPH1;PCBP2;PPIH;SNRPD3;PPIL3;SMNDC1;SNRPB
COPI-mediated Anterograde Transport	9/101	7.36523e-05	0.00278704	0	0	5.57751	53.0765	GOLGA2;ARF4;TUBB2A;COG4;GOLGB1;DCTN4;RAB1B;ARFGAP1;NAPG
HCMV Early Events	13/205	7.38063e-05	0.00278704	0	0	3.88594	36.9711	US16;IRS1;GM;CBX1;UL132;UL88;TUBB2A;US12;UL17;TRS1;UL13;UL78;TRX2
MET Promotes Cell Motility	6/41	7.61339e-05	0.00278704	0	0	9.71742	92.1505	COL3A1;COL5A1;SRC;LAMB2;DOCK7;FN1
Gluconeogenesis	5/26	7.9638e-05	0.00281479	0	0	13.4671	127.103	TPI1;ALDOC;ENO1;ALDOA;GAPDH
mRNA Splicing	13/215	0.000119346	0.00407766	0	0	3.69167	33.3486	RBM17;RBM39;RBM8A;PLRG1;CRNKL1;SNRPD1;HNRNPH1;PCBP2;PPIH;SNRPD3;PPIL3;SMNDC1;SNRPB
Integrin Cell Surface Interactions	8/85	0.000125908	0.00416309	0	0	5.9109	53.0797	COL18A1;COL3A1;COL5A1;COL6A2;COL6A1;FN1;ITGAV;ITGA5
Mitochondrial Protein Import	7/65	0.000142821	0.00457472	0	0	6.85307	60.6766	GRPEL1;MTX1;IDH3G;PMPCA;ACO2;COA6;SLC25A13
Membrane Trafficking	25/633	0.00015504	0.0047691	0	0	2.39417	21.0013	APP;ARF4;HIP1;TMF1;SRC;RAB1B;DCTN4;GOLIM4;GCC2;COPS7A;WASL;NAPG;GOLGA2;TFG;AKT2;FTH1;LMAN2;COG4;ARFGAP1;TUBB2A;GOLGB1;CHMP2A;VPS45;SEC24D;FTL
Protein Localization	11/164	0.000160545	0.0047691	0	0	4.11027	35.9112	APP;GSTK1;CYB5A;ABCD3;GRPEL1;MTX1;IDH3G;PMPCA;ACO2;COA6;SLC25A13
MET Activates PTK2 Signaling	5/30	0.000162847	0.0047691	0	0	11.3101	98.6545	COL3A1;COL5A1;SRC;LAMB2;FN1
Collagen Formation	8/90	0.000187959	0.00535162	0	0	5.54906	47.607	COL18A1;COL3A1;COL5A1;P4HA2;COL6A2;COL6A1;PLOD2;PLOD1
HCMV Late Events	11/171	0.000231335	0.0064086	0	0	3.92903	32.8925	UL88;UL52;TRM3;IRS1;GM;CHMP2A;UL132;UL80;TRS1;UL14;TRX2
Vitamin C (Ascorbate) Metabolism	3/8	0.000283468	0.00764618	0	0	33.7702	275.849	CYB5A;CYB5R3;SLC2A1
Extracellular Matrix Organization	15/300	0.000298749	0.00785173	0	0	3.02405	24.5429	APP;COL18A1;SPARC;LAMB2;FN1;PLOD2;PLOD1;COL3A1;COL5A1;P4HA2;COL6A2;COL6A1;ITGAV;ITGA5;A2M
Translation	15/302	0.000320582	0.00787167	0	0	3.00267	24.1576	MRPS35;MRPS22;SSR3;MRPL27;MRPS18A;MRPL39;MRPS21;RPSA;LARS2;SRPRA;EIF3G;RPL35;RPLP2;TARS1;SEC11C
Glycolysis	7/74	0.000322546	0.00787167	0	0	5.92979	47.6711	TPI1;ALDOC;ENO1;ALDOA;GAPDH;HK2;PFKP
RHOC GTPase Cycle	7/74	0.000322546	0.00787167	0	0	5.92979	47.6711	ANLN;ABCD3;JUP;C1QBP;ARHGEF1;MYO9B;TJP2
Cellular Responses to Stress	28/787	0.000353036	0.00841538	0	0	2.1507	17.0958	ERO1A;STOML2;DCTN4;CUL1;HTRA2;HSPA14;NR3C1;AKT2;PRDX1;EXOSC8;PSMB1;RPL35;RPLP2;ABCC1;HMGA1;RPSA;COX6C;ARFGAP1;H1-2;DNAJA1;TUBB2A;DNAJB11;CDK2;SRPRA;TXNIP;CYCS;MT-CO2;HSPA1B
VEGFA-VEGFR2 Pathway	8/99	0.000362113	0.00843559	0	0	4.99796	39.6016	CDC42;NCKAP1;JUP;SRC;AKT2;ITGAV;WASF2;NCK1
Vesicle-mediated Transport	27/752	0.000390502	0.00880447	0	0	2.16836	17.0175	APP;ARF4;SPARC;HIP1;TMF1;SRC;RAB1B;DCTN4;GOLIM4;GCC2;COPS7A;WASL;NAPG;GOLGA2;TFG;AKT2;FTH1;LMAN2;COG4;ARFGAP1;COL3A1;TUBB2A;GOLGB1;CHMP2A;VPS45;SEC24D;FTL
RHO GTPases Activate WASPs and WAVEs	5/36	0.000395128	0.00880447	0	0	9.11825	71.4533	CDC42;NCKAP1;WASL;WASF2;NCK1
Metabolism of RNA	27/761	0.000468938	0.0100669	0	0	2.14076	16.409	DDX6;RBM8A;RRP1;PHAX;PABPN1;SNRPD1;PCBP2;EXOSC8;PSMB1;RPL35;RPLP2;SNRPD3;SMNDC1;RBM17;RBM39;PNPT1;RPSA;PLRG1;CRNKL1;QTRT2;TBL3;HNRNPH1;MT-CO2;PPIH;PPIL3;TRMT61A;SNRPB
Interferon Signaling	14/280	0.000471427	0.0100669	0	0	3.01806	23.1176	SP100;STAT1;MX1;HLA-A;IFIT1;IFIT3;IFIT2;MT2A;TUBB2A;TRS1;GBP2;ABCE1;HSPA1B;NCK1
Processing of Capped Intron-Containing Pre-mRNA	14/285	0.000561684	0.0117495	0	0	2.96161	22.1664	RBM17;RBM39;RBM8A;PLRG1;CRNKL1;PABPN1;SNRPD1;HNRNPH1;PCBP2;PPIH;SNRPD3;PPIL3;SMNDC1;SNRPB
Signaling by VEGF	8/108	0.000649659	0.013318	0	0	4.54605	33.3637	CDC42;NCKAP1;JUP;SRC;AKT2;ITGAV;WASF2;NCK1
Glucose Metabolism	7/85	0.000750399	0.0149521	0	0	5.09067	36.6269	TPI1;ALDOC;ENO1;ALDOA;GAPDH;HK2;PFKP
Sema4D in Semaphorin Signaling	4/24	0.000758544	0.0149521	0	0	11.2805	81.0401	MYL6;RRAS;MYL9;RHOB
Platelet Activation, Signaling and Aggregation	13/262	0.000799118	0.0154546	0	0	2.98761	21.3076	LGALS3BP;APP;SPARC;SRC;FN1;RHOB;CDC42;GNB1;CD9;A2M;ALDOA;MGLL;VTI1B
Signaling by Rho GTPases	24/672	0.000878591	0.0165975	0	0	2.14544	15.0979	NCKAP1;ABCD3;JUP;MTX1;TPM3;SRC;DOCK7;MYO9B;WASL;UACA;RHOB;CDC42;ANLN;MYL6;TUBB2A;BASP1;C1QBP;ARHGEF1;SRGAP2;MYL9;WASF2;FERMT2;TJP2;NCK1
Defective Intrinsic Pathway for Apoptosis	4/25	0.000890599	0.0165975	0	0	10.7427	75.4529	GOLGA2;APP;C1QBP;PRDX1
Collagen Chain Trimerization	5/44	0.00101468	0.0180206	0	0	7.24488	49.9403	COL18A1;COL3A1;COL5A1;COL6A2;COL6A1
Netrin-1 Signaling	5/44	0.00101468	0.0180206	0	0	7.24488	49.9403	CDC42;ABLIM3;SRC;WASL;NCK1
Intra-Golgi and Retrograde Golgi-to-ER Traffic	11/204	0.0010197	0.0180206	0	0	3.25171	22.3986	ARF4;TUBB2A;TMF1;COG4;DCTN4;RAB1B;GOLIM4;GCC2;VPS45;NAPG;ARFGAP1
ALK Mutants Bind TKIs	3/12	0.00105677	0.0183592	0	0	18.7574	128.536	HIP1;PRKAR1A;FN1
GPER1 Signaling	5/45	0.00112527	0.0192234	0	0	7.0634	47.9586	SRC;PRKAR1A;GNB1;FN1;ITGA5
Syndecan Interactions	4/27	0.00120182	0.0199907	0	0	9.8076	65.9454	COL3A1;COL5A1;FN1;ITGAV
Signaling by Rho GTPases, Miro GTPases and RHOBTB3	24/688	0.0012092	0.0199907	0	0	2.09198	14.0535	NCKAP1;ABCD3;JUP;MTX1;TPM3;SRC;DOCK7;MYO9B;WASL;UACA;RHOB;CDC42;ANLN;MYL6;TUBB2A;BASP1;C1QBP;ARHGEF1;SRGAP2;MYL9;WASF2;FERMT2;TJP2;NCK1
COPII-mediated Vesicle Transport	6/69	0.00134384	0.0218641	0	0	5.39086	35.6456	GOLGA2;TFG;RAB1B;LMAN2;SEC24D;NAPG
Signaling by Receptor Tyrosine Kinases	20/536	0.00139098	0.0222774	0	0	2.23359	14.692	NCKAP1;SPARC;JUP;STAT1;IRS1;SRC;LAMB2;DOCK7;FN1;CDC42;COL3A1;COL5A1;HNRNPH1;AKT2;COL6A2;COL6A1;ATP6V0A2;ITGAV;WASF2;NCK1
RHOB GTPase Cycle	6/70	0.00144844	0.0228408	0	0	5.30636	34.6891	ANLN;JUP;ARHGEF1;MYO9B;RHOB;TJP2
Immune System	56/2150	0.00178649	0.0277448	0	0	1.58597	10.0352	APP;NCKAP1;IRS1;WASL;IFIT1;IFIT3;IFIT2;MRC2;MT2A;AKT2;FTH1;COTL1;TOM1;ITGAV;TRS1;LRRFIP1;PGM1;PRKG1;NCK1;UBE2E3;NDUFC2;HLA-A;TUBB2A;TXNIP;ALDOC;ALDOA;ARL8A;FTL;USP14;ASAH1;SP100;SRC;UBA5;DCTN4;CUL1;CDC42;CYB5R3;HECTD1;PCBP2;PSMB1;ATP6V0A2;LTA4H;GBP2;WASF2;JUP;STAT1;MX1;FN1;MYO9B;SMARCA4;COL3A1;ABCE1;SEC24D;NIT2;HSPA1B;LGMN
Platelet Degranulation	8/128	0.00195054	0.0298404	0	0	3.7845	23.6139	LGALS3BP;APP;SPARC;FN1;CD9;A2M;ALDOA;VTI1B
Turbulent Flow Shear Stress Activates Signaling by PIEZO1 and Integrins in Endothelial Cells	4/31	0.00203882	0.0307322	0	0	8.35292	51.7495	STAT1;FN1;ITGAV;ITGA5
Response to Elevated Platelet Cytosolic Ca2+	8/133	0.0024791	0.0368273	0	0	3.63219	21.7926	LGALS3BP;APP;SPARC;FN1;CD9;A2M;ALDOA;VTI1B
Processing of SMDT1	3/16	0.0025531	0.0373847	0	0	12.9832	77.5158	STOML2;PMPCA;MICU2
Signaling by MET	6/79	0.00269176	0.0385727	0	0	4.65001	27.5167	COL3A1;COL5A1;SRC;LAMB2;DOCK7;FN1
Transcriptional Regulation by RUNX2	7/106	0.00270949	0.0385727	0	0	4.00653	23.6826	SRC;STAT1;AKT2;PSMB1;CUL1;ITGA5;NR3C1
Diseases of Signal Transduction by Growth Factor Receptors and Second Messengers	17/451	0.00280203	0.0393436	0	0	2.24663	13.2044	HIP1;STAT1;IRS1;TPM3;SRC;FN1;CUL1;GCC2;ZC3HAV1;ERLEC1;TFG;OS9;PRKAR1A;AKT2;GOLGB1;PSMB1;LRRFIP1
Signaling by Hedgehog	8/136	0.0028463	0.0394252	0	0	3.54651	20.7887	ERLEC1;TUBB2A;OS9;PRKAR1A;PSMB1;CUL1;NUMB;CDC73
Apoptosis	9/168	0.00299242	0.0405431	0	0	3.21618	18.6914	OPA1;MAGED1;AKT2;C1QBP;PSMB1;CYCS;UACA;H1-2;TJP2
HSP90 Chaperone Cycle for Steroid Hormone Receptors (SHR) in the Presence of Ligand	5/56	0.00300612	0.0405431	0	0	5.53681	32.1529	DNAJA1;TUBB2A;DCTN4;NR3C1;HSPA1B
Cellular Response to Chemical Stress	10/202	0.00317782	0.0417597	0	0	2.96296	17.0417	ERO1A;ABCC1;AKT2;PRDX1;PSMB1;CUL1;TXNIP;CYCS;MT-CO2;COX6C
Programmed Cell Death	10/202	0.00317782	0.0417597	0	0	2.96296	17.0417	OPA1;MAGED1;AKT2;C1QBP;PSMB1;CHMP2A;CYCS;UACA;H1-2;TJP2
Mitochondrial Unfolded Protein Response (UPRmt)	3/18	0.0036246	0.0470281	0	0	11.251	63.2308	DNAJA1;HTRA2;HSPA1B
Cytoprotection by HMOX1	5/59	0.00377501	0.0471876	0	0	5.22841	29.1712	ABCC1;TXNIP;CYCS;MT-CO2;COX6C
Iron Uptake and Transport	5/59	0.00377501	0.0471876	0	0	5.22841	29.1712	FTH1;CUL1;ATP6V0A2;ACO1;FTL
Non-integrin membrane-ECM Interactions	5/59	0.00377501	0.0471876	0	0	5.22841	29.1712	COL3A1;COL5A1;LAMB2;FN1;ITGAV
RHOV GTPase Cycle	4/37	0.00393986	0.0486549	0	0	6.83211	37.8267	CDC42;TPM3;WASL;NCK1
Signaling by ROBO Receptors	10/210	0.00418283	0.0487297	0	0	2.84327	15.572	CDC42;RBM8A;SRC;PSMB1;RPL35;RPLP2;MYO9B;RPSA;SRGAP2;NCK1
RHO GTPases Activate ROCKs	3/19	0.00424861	0.0487297	0	0	10.5473	57.6004	MYL6;MYL9;RHOB
RHO GTPases Activate CIT	3/19	0.00424861	0.0487297	0	0	10.5473	57.6004	MYL6;MYL9;RHOB
Scavenging by Class A Receptors	3/19	0.00424861	0.0487297	0	0	10.5473	57.6004	COL3A1;FTH1;FTL
Leishmania Infection	11/245	0.00425463	0.0487297	0	0	2.67632	14.612	CDC42;APP;NCKAP1;PRKAR1A;SRC;GNB1;TXNIP;MYO9B;WASL;WASF2;NCK1
Parasitic Infection Pathways	11/245	0.00425463	0.0487297	0	0	2.67632	14.612	CDC42;APP;NCKAP1;PRKAR1A;SRC;GNB1;TXNIP;MYO9B;WASL;WASF2;NCK1
DNA Damage Recognition in GG-NER	4/38	0.00434324	0.0487297	0	0	6.63083	36.066	CUL4A;RUVBL1;COPS7A;CUL4B
Assembly of Collagen Fibrils and Other Multimeric Structures	5/61	0.00435996	0.0487297	0	0	5.04117	27.4002	COL18A1;COL3A1;COL5A1;COL6A2;COL6A1
Activated NTRK3 Signals Through PI3K	2/6	0.00442132	0.0487297	0	0	28.0629	152.138	IRS1;SRC
Fibronectin Matrix Formation	2/6	0.00442132	0.0487297	0	0	28.0629	152.138	FN1;ITGA5

### Sheet: H24AQ v H24V Up - Reactome 24
Term	Overlap	P-value	Adjusted P-value	Old P-value	Old Adjusted P-value	Odds Ratio	Combined Score	Genes
Collagen Formation	9/90	6.18662e-09	2.6925e-06	0	0	18.479	349.269	COL1A1;COL15A1;COL1A2;DST;COL4A2;P4HA1;COL12A1;PLOD2;PCOLCE
Collagen Biosynthesis and Modifying Enzymes	8/67	1.07271e-08	2.6925e-06	0	0	22.3876	410.823	COL1A1;COL15A1;COL1A2;COL4A2;P4HA1;COL12A1;PLOD2;PCOLCE
Assembly of Collagen Fibrils and Other Multimeric Structures	7/61	1.22052e-07	2.04234e-05	0	0	21.2314	337.979	COL1A1;COL15A1;COL1A2;DST;COL4A2;COL12A1;PCOLCE
Crosslinking of Collagen Fibrils	4/18	4.56866e-06	0.000573367	0	0	45.7558	562.626	COL1A1;COL1A2;COL4A2;PCOLCE
Collagen Chain Trimerization	5/44	8.82499e-06	0.000886029	0	0	20.6723	240.583	COL1A1;COL15A1;COL1A2;COL4A2;COL12A1
Extracellular Matrix Organization	10/300	2.36812e-05	0.00198132	0	0	5.72238	60.9482	COL1A1;COL15A1;COL1A2;COL4A2;P4HA1;DST;COL12A1;PLOD2;PCOLCE;JAM3
Collagen Degradation	5/64	5.59367e-05	0.00401146	0	0	13.651	133.66	COL1A1;COL15A1;COL1A2;COL4A2;COL12A1
Anchoring Fibril Formation	3/15	0.000110129	0.00691057	0	0	39.72	362.003	COL1A1;COL1A2;COL4A2
Scavenging by Class A Receptors	3/19	0.000230188	0.0128325	0	0	29.784	249.489	COL1A1;COL1A2;COL4A2
Neutrophil Degranulation	11/478	0.000255627	0.0128325	0	0	3.90664	32.3149	GALNS;MANBA;DPP7;GM2A;MME;PTGES2;COMMD3;SLC2A3;MIF;GUSB;HRNR
Signaling by PDGF	4/58	0.000519791	0.0237214	0	0	11.8387	89.5253	PDGFRA;STAT5B;COL4A2;PLCG1
Methionine Salvage Pathway	2/6	0.000599443	0.0250767	0	0	78.8413	584.964	APIP;ENOPH1
Downstream Signal Transduction	3/29	0.000828398	0.0279682	0	0	18.3194	129.995	PDGFRA;STAT5B;PLCG1
Defective Binding of VWF Variant to GPIb IX V	2/7	0.000835705	0.0279682	0	0	63.0698	446.991	COL1A1;COL1A2
Enhanced Binding of GP1BA Variant to VWF Multimer Collagen	2/7	0.000835705	0.0279682	0	0	63.0698	446.991	COL1A1;COL1A2
Interconversion of Nucleotide Di- and Triphosphates	3/30	0.000916159	0.0287445	0	0	17.64	123.397	GUK1;CTPS2;TYMS
Defects of Platelet Adhesion to Exposed Collagen	2/8	0.00110961	0.032766	0	0	52.5556	357.575	COL1A1;COL1A2
